# A chromosome-scale hybrid genome assembly of the extinct Tasmanian tiger (*Thylacinus cynocephalus*)

**DOI:** 10.1101/2022.03.02.482690

**Authors:** Charles Feigin, Stephen Frankenberg, Andrew Pask

## Abstract

The extinct Tasmanian tiger or thylacine (*Thylacinus cynocephalus*) was a large marsupial carnivore native to Australia. Once ranging across parts of the mainland, the species remained only on the island of Tasmania by the time of European colonization. It was driven to extinction in the early 20^th^ century and is an emblem of native species loss in Australia. The thylacine was a striking example of convergent evolution with placental canids, with which it shared a similar skull morphology. Consequently, it has been the subject of extensive study. While the original thylacine assemblies published in 2018 enabled the first exploration of the species’ genome biology, further progress is hindered by the lack of high-quality genomic resources. Here, we present a new chromosome-scale hybrid genome assembly for the thylacine, which compares favorably with many recent *de novo* marsupial genomes. Additionally, we provide homology-based gene annotations, characterize the repeat content of the thylacine genome and show that, consistent with demographic decline, the species possessed a low rate of heterozygosity even compared to extant, threatened marsupials.

**Significance:** The lack of high-quality genomes for extinct species inhibits research into their biology. Moreover, marsupials are underrepresented among sequenced genomes. Here, we present a new, chromosome-scale thylacine genome. This high-quality assembly is a valuable new resource for studies on marsupial carnivores.
