## Supplementary Tables 1-8 for "A chromosome-scale hybrid genome assembly of the extinct Tasmanian tiger (*Thylacinus cynocephalus*)"

### Sheet: Sup Table 1 Chromosome Scaffs
Supplementary Table 1: Chromsome-Scale Thylacine Scaffolds
Chromosome	Length (bp)
1	737591885
2	684011129
3	629085701
4	479060630
5	297338430
6	262625093
X	83553014

### Sheet: Sup Table 2 Assembly Metrics
Supplementary Table 2: Genome Assembly Metrics
Metric	Thylacine hybrid assembly (ThyCyn2.0, 2022)	Thyalcine de novo contigs (2018)	Tasmanian devil	Brown Antechinus	Yellow-footed antechinus	Fat-Tailed Dunnart	Numbat
Scaffold Length	3379.08 Mbp	3161.65 Mbp	3086.67 Mbp	3307.09 Mbp	3192.70 Mbp	2836.95 Mbp	3424.38 Mbp
Gap-Free Length	3041.30 Mbp	3161.65 Mbp	3086.63 Mbp	3216.56 Mbp	3192.39 Mbp	2801.64 Mbp	3303.72 Mbp
Contig/Scaffold Number	441,756 / 151,245	3,974,330 / -	445/106	106,199 / 30,796	1,105 / 469	2,936 / 1644	219,447 / 112,299
Contig/Scaffold N50	15.02 Kbp / 629.09 Mbp	3.20 Kbp / -	62.34 Mbp / 611.35 Mbp	80 Kbp / 72.73 Mbp	51.84 Mbp / 636.72 Mbp	8.59 Mbp / 578.92 Mbp	37.79 Kbp / 222.76 Kbp
Contig/Scaffold N90	9.01 Kbp / 479.06 Mbp	1.92 Kbp / -	28.64 Mbp / 464.90 Mbp	51.51 Kbp / 47.84 Mbp	39.19 Mbp / 486.20 Mbp	3.52 Mbp / 234.56 Mbp	25.22 Kbp / 130.00 Kbp
Longest Contig/Scaffold	165.72 Kbp / 737.59 Mbp	35.33 Kbp / -	716.41 Mbp	200.57 Mbp	727.31 Mbp	631.03 Mbp	2.05 Mbp
Gap Percentage	0.1	0	2e-05	0.0274	0.0001	0.0125	0.0352
G+C Percentage	0.3626	0.3598	0.3616	0.362	0.3621	0.3625	0.363
Metric	Tammar wallaby	Quokka	Ground cuscus	Common wombat	Koala
Scaffold Length	3448.23 Mbp	3692.38 Mbp	3624.08 Mbp	3341.35 Mbp	3192.89 Mbp
Gap-Free Length	3421.78 Mbp	3671.80 Mbp	3590.53 Mbp	3323.28 Mbp	3192.58 Mbp
Contig/Scaffold Number	820,511 / 750,707	1,532,896 / 1,480,866	1,222,962 / 1,143,155	685,859 / 633,737	1,935 / 1,318
Contig/Scaffold N50	42.73 Kbp / 387.07 Mbp	61.22 Kbp / 260.85 Mbp	28.06 Kbp / 353.05 Mbp	74.78 Kbp / 576.11 Mbp	11.4 Mbp / 480.11 Mbp
Contig/Scaffold N90	29.39 Kbp / 375.26 Mbp	46.07 Kbp / 182.11 Mbp	21.18 Kbp / 333.94 Mbp	47.58 Kbp / 438.25 Mbp	8.19 Mbp / 413.95 Mbp
Longest Contig/Scaffold	653.12 Mbp	552.40 Mbp	821.83 Mbp	671.53 Mbp	730.17 Mbp
Gap Percentage	0.0077	0.0056	0.0093	0.0054	0.0001
G+C Percentage	0.3851	0.3854	0.393	0.3889	0.3905

### Sheet: Sup Table 3 Thylacine BUSCO
Supplementary Table 3: Thylacine BUSCO Gene Recovery (mammalia_odb10: 9226 genes)
ThyCyn2.0 (2022)	BUSCO category	Gene Count	Percent Recovery (of 9226)
	Complete (total)	7675	83.2
	Complete single-copy	3049	82.3
	Complete and duplicated	385	0.9
	Fragmented	280	4.1
	Missing	63	12.7
Thylacine de novo contigs (2018)	BUSCO category	Gene Count	Percent Recovery (of 9226)
	Complete (total)	904	9.8
	Complete single-copy	884	9.6
	Complete and duplicated	20	0.2
	Fragmented	1147	12.4
	Missing	7175	77.8

### Sheet: Sup Table 4 Genomes Utilitzed
Supplementary Table 4: Marsupial Genomes Utilized
Species	Common Name	Read Data Accession	Genome Source	Principal Sequencing Technologies	Genome Download Link
Sarcophilus harrisii	Tasmanian devil	SRR9329987	NCBI	Long read, Hi-C	https://ftp.ncbi.nlm.nih.gov/genomes/all/GCF/902/635/505/GCF_902635505.1_mSarHar1.11/GCF_902635505.1_mSarHar1.11_genomic.fna.gz
Antechinus stuartii	Brown Antechinus	SRR12728588	NCBI	Linked Read	https://ftp.ncbi.nlm.nih.gov/genomes/all/GCA/016/696/395/GCA_016696395.1_USYD_AStu_M/GCA_016696395.1_USYD_AStu_M_genomic.fna.gz
Antechinus flavipes	Yellow-footed Antechinus	N/A	NCBI	Long read, Hi-C	https://ftp.ncbi.nlm.nih.gov/genomes/all/GCA/016/432/865/GCA_016432865.1_AdamAnt/GCA_016432865.1_AdamAnt_genomic.fna.gz
Sminthopsis crassicaudata	Fat-tailed dunnart	SUB11101552	DNAZoo	Long read, Hi-C	https://www.dropbox.com/s/98aau9hehtw186m/Sminthopsis_crassicaudata_HiC.fasta.gz
Myrmecobius fasciatus	Numbat	N/A	NCBI	Linked Read	https://registry.opendata.aws/australasian-genomics/
Macropus eugenii	Tammar wallaby	SRR8616947	DNAZoo	Short read, Hi-C	https://www.dropbox.com/s/hmqcht477pyt88z/me-1k.fasta.gz
Setonix brachyurus	Quokka	SRR13167964	DNAZoo	Short read, Hi-C	https://www.dropbox.com/s/wnxg0alo8zsxofi/Setonix_brachyurus_HiC.fasta.gz
Phalanger gymnotis	Ground cuscus	N/A	DNAZoo	Short read, Hi-C	https://www.dropbox.com/s/qnkxuaev055fj79/pg-2k.fasta.gz
Vombatus ursinus	Common wombat	SRR8616867	DNAZoo	Sort read, Hi-C	https://www.dropbox.com/s/j7mawjpzougy0wl/vu-2k.fasta.gz
Phascolarctos cinereus	Koala	ERR3485163	DNAZoo	Long read, Hi-C	https://www.dropbox.com/s/66hp8hjonljvm3q/phaCin_unsw_v4.1_HiC.fasta.gz

### Sheet: Sup Table 5 Repeat Composition
Supplementary Table 5 Repeat Composition of the Thylacine Genome
Class/Subclass	Number of Elements	Length in Genome	Percentage of Genome
Retroelements	9706809	1475542289	46.4992
SINEs	2723443	268481627	8.46074
Penelope	953	95791	0.00301869
LINEs	6780224	1159180657	36.5296
L2/CR1/Rex	1882088	319617709	10.0722
R1/LOA/Jockey	84	14683	0.000462709
R2/R4/NeSL	71501	10173428	0.320598
RTE/Bov-B	467221	86207141	2.71667
L1/CIN4	4031859	710807844	22.3999
LTRs	203142	47880005	1.50886
BEL/Pao	545	124389	0.0039199
Ty1/Copia	1122	264635	0.00833952
Gypsy/DIRS1	13934	3870735	0.12198
Retroviral	143144	29827113	0.93995
DNA transposons	570265	72909118	2.29761
hobo-Activator	252779	30885679	0.973309
Tc1-IS630-Pogo	78095	14104305	0.444473
Tourist/Harbinger	1111	167217	0.00526956
Rolling-circles	3428	437454	0.0137856
Unclassified	1305160	222834154	7.02223

### Sheet: Sup Table 6 Annotation Summary
Supplementary Table 6: Summary and Comparison of Gene Annotation Liftover
	Reference (Tasmanian Devil)	Thylacine		Yellow-Footed Antechinus		Brown Antechinus		Fat-Tailed Dunnart		Numbat
Gene Class	Gene Counts	Counts	Liftover Percentage	Counts	Liftover Percentage	Counts	Liftover Percentage	Counts	Liftover Percentage	Counts	Liftover Percentage
protein_coding	19966	19477	97.5508	19417	97.2503	19725	98.7929	17853	89.417	19276	96.5441
lncRNA	3049	2923	95.8675	2983	97.8354	3010	98.7209	2741	89.8983	2912	95.5067
snRNA	385	143	37.1429	279	72.4675	276	71.6883	190	49.3506	155	40.2597
snoRNA	280	200	71.4286	241	86.0714	237	84.6429	209	74.6429	194	69.2857
miRNA	63	62	98.4127	59	93.6508	62	98.4127	55	87.3016	61	96.8254
V_segment	97	85	87.6289	93	95.8763	94	96.9072	94	96.9072	90	92.7835
C_region	12	12	100	12	100	12	100	9	75	11	91.6667
Total	23852	22902	96.0171	23084	96.7801	23416	98.1721	21151	88.676	22699	95.166

### Sheet: Sup Table 7 Heterozygosity
Supplementary Table 7: Rate of Heterozygosity in Non-Repetitive Regions
Species	Heterozygous Positions	Callable Bases	Per-base heterozygosity
Brown Antechinus	7073579	1751884224	0.0040377
Fat-tailed dunnart	5789356	1562779746	0.00370452
Common wombat	3018045	1731838609	0.00174268
Koala	2241262	1767058779	0.00126836
Tammar wallaby	1285194	1801102030	0.00071356
Tasmanian devil	437040	1798663545	0.00024298
Thylacine	122568	1434379365	8.545e-05

### Sheet: Sup Table 8 Thylacine Reads
Supplementary Table 8: Thylacine Read Data
NCBI Accession	Sequencer	Insert Size	Read Format	Library
SRR5055303	HiSeq 2000	350bp	2x100bp	Library 1
SRR5055304	HiSeq 2000	550bp	2x100bp	Library 2
SRR5055305	NextSeq 550	350bp	2x150bp	Library 1
SRR5055306	NextSeq 550	550bp	2x150bp	Library 2
